# Validating a screening agar for linezolid-resistant enterococci

**DOI:** 10.1101/798983

**Authors:** Guido Werner, Carola Fleige, Ingo Klare, Robert E. Weber, Jennifer K. Bender

## Abstract

Linezolid is an alternative treatment option for infections with multidrug-resistant Gram-positive bacteria including vancomycin-resistant enterococci (VRE). Some countries report an increasing number of isolates with resistance to linezolid. The recent publication of the Commission for Hospital Hygiene in Germany on enterococci/VRE recommends screening for linezolid-resistant enterococci (LRE). However, a suitable selective medium or a genetic test is not available. Our aim was to establish a selective screening agar for LRE detection and validate its application with a comprehensive collection of clinical LRE and linezolid-susceptible enterococci (LSE). We decided to combine the selective power of an enterococcal screening agar with a supplementation of linezolid. Several rounds of analyses with reference, control and test strains pointed towards Enterococcosel agar and a concentration of 2 mg/L linezolid. Finally, we validated our LRE agar with 400 samples sent to our National Reference Centre in 2019.
