## Supplementary Table S1 for "Validating a screening agar for linezolid-resistant enterococci"

### Sheet: pre-test strain collection
					database		ECSA (24h)			ECSA (48h)		Mutations in 23S (ratio)		optrA	poxtA	Remarks	repeatED Broth Dilution MIC	E-Test	Mutations rplC	Mutations rplD
No.	UW-No.	Laboratory / Federal State	Genus	Species	LIN	w/o LIN	LIN 2mg/L	LIN 3mg/L	w/o LIN	LIN 2mg/L	LIN 3mg/L	Wildtype	Mutant				LIN MIC	LIN
1	19600	North-Rhine Westphalia 1	Enterococcus	faecium	8	+++	-	-	+++	-	-	6	0	-	-	check MIC LIN	≤2	1.5
2	19606	North-Rhine Westphalia 6	Enterococcus	faecium	8	+++	-	-	+++	-	-	6	0	-	-	check MIC LIN	≤2	1.5
3	19608	Lower Saxony 1	Enterococcus	faecium	8	+++	-	-	+++	++	(+)	4	2	-	-
4	19613	Lower Saxony 1	Enterococcus	faecium	32	+++	-	-	+++	++	++	4	2	-	-
5	19614	Lower Saxony 1	Enterococcus	faecium	16	+++	-	-	+++	++	+	4	2	-	-
6	19620	Hesse 1	Enterococcus	faecalis	8	+++	+	-	+++	++	++	4	0	+
7	19622	Bavaria 1	Enterococcus	faecium	8	+++	-	-	+++	++	++	6	0	+
8	19624	North-Rhine Westphalia 5	Enterococcus	faecium	16	+++	-	-	+++	++	+	4	2	-	-
9	19627	Baden-Wuerttemberg 1	Enterococcus	faecium	16	+++	-	-	+++	++	++	4	2	-	-
10	19630	Baden-Wuerttemberg 1	Enterococcus	faecium	16	+++	-	-	+++	++	+	3	3	-	-
11	19633	North-Rhine Westphalia 5	Enterococcus	faecium	16	+++	-	-	+++	++	+	4	2	-	-
12	19640	Rhineland-Palatinate 1	Enterococcus	faecium	16	+++	-	-	+++	++	++	5	1	-	-
13	19643	North-Rhine Westphalia 8	Enterococcus	faecium	8	+++	-	-	+++	-	-	6	0	-	-	check MIC LIN	8	4	none	none
14	19644	Lower Saxony 2	Enterococcus	faecium	16	+++	-	-	+++	++	+	4	2	-	-
15	19645	Lower Saxony 1	Enterococcus	faecalis	32	+++	+	+	+++	++	++	2	2	-	-
16	19646	Lower Saxony 1	Enterococcus	faecium	8	+++	-	-	+++	++	(+)	5	1	-	-
17	19647-1	Lower Saxony 1	Enterococcus	faecalis	8	+++	++	+	+++	+++	++	4	0	+	-
18	19647-2	Lower Saxony 1	Enterococcus	faecalis	≤2	+++	-	-	+++	-	-	4	0	-	-
19	19649	Lower Saxony 1	Enterococcus	faecium	32	++	-	-	+++	+++	++	3	3	-	-
20	19650	Bavaria 1	Enterococcus	faecium	8	++	-	-	+++	+	-	5	1	-	-
21	19652	Hesse 2	Enterococcus	faecalis	16	+++	++	-	+++	+++	++	4	0	+	-
22	19655	North-Rhine Westphalia 7	Enterococcus	faecium	8	++	-	-	+++	(+)	(+)	6	0	-	-	chekc MIC LIN	16	12	none	none
23	19656	Baden-Wuerttemberg 3	Enterococcus	faecium	≤2	++	-	-	+++	-	-	6	0	-	-
24	19657	North-Rhine Westphalia 4	Enterococcus	faecium	≤2	++	-	-	+++	-	-	6	0	-	-
25	19662	Schleswig-Holstein 1	Enterococcus	faecium	≤2	++	-	-	+++	-	-	6	0	-	-
26	19663	Schleswig-Holstein 1	Enterococcus	faecium	≤2	++	-	-	+++	-	-	6	0	-	-
27	19669	Schleswig-Holstein 1	Enterococcus	faecium	16	++	-	-	+++	++	+	5	1
28	19670	Baden-Wuerttemberg 1	Enterococcus	faecium	≤2	++	-	-	+++	-	-	6	0
29	19489	Hamburg	Enterococcus	faecium	8	+	-	-	+++	-	-	6	0	-	-	check MIC LIN	4	3
30	19490	Lower Saxony 1	Enterococcus	faecium	16	++	-	-	+++	++	+	4	2	-	-
31	19492	Lower Saxony 2	Enterococcus	faecium	8	++	-	-	+++	+	(+)	4	2	-	-
32	19493	Lower Saxony 2	Enterococcus	faecium	16	++	-	-	+++	++	++	6	0	-	+
33	19504	Lower Saxony 1	Enterococcus	faecium	8	++	-	-	+++	++	(+)	4	2	-	-
34	19506	Bavaria 3	Enterococcus	faecium	8	++	-	-	+++	++	+	4	2	-	-
35	19507	Lower Saxony 1	Enterococcus	faecium	16	++	-	-	+++	++	+	5	1	-	-
36	19508	Lower Saxony 1	Enterococcus	faecium	16	++	-	-	+++	++	+	5	1	-	-
37	19509	North-Rhine Westphalia 2	Enterococcus	faecalis	16	+++	++	-	+++	+++	++	4	0	+	-
38	19543	Berlin	Enterococcus	faecalis	8	+++	++	-	+++	+++	++	4	0	+	-
39	19544	Berlin	Enterococcus	faecium	16	++	-	-	+++	++	+	3	3	-	-
40	19558	North-Rhine Westphalia 3	Enterococcus	faecium	8	++	-	-	+++	-	-	6	0	-	-	check MIC LIN	≤2	1.5
41	19564	North-Rhine Westphalia 3	Enterococcus	faecium	8	++	-	-	+++	-	-	6	0	-	-	check MIC LIN	≤2	1.5
42	19572	Lower Saxony 1	Enterococcus	faecalis	8	+++	++	-	+++	++	++	4	0	+	-
43	19588	Lower Saxony 1	Enterococcus	faecium	16	++	-	-	+++	++	+	5	1	-	-
44	19591	Bavaria 3	Enterococcus	faecium	8	++	-	-	+++	+	-	4	2	-	-
45	19593	Lower Saxony 1	Enterococcus	faecium	8	++	-	-	+++	++	(+)	4	2	-	-
46	19595	Baden-Wuerttemberg 2	Enterococcus	faecium	16	++	-	-	+++	++	+	4	2	-	-
47	19596	Hamburg	Enterococcus	faecium	16	++	-	-	+++	++	+	4	2	-	-
48	19597	Hamburg	Enterococcus	faecium	8	++	-	-	+++	++	++	3	3	-	-
	ATCC19434			E.faecium	1-2	+++	-	-	+++		-	6	0
	ATCC29212			E.faecalis	1-4	+++	-	-	+++	-	-	4	0				≤2	2
	ATCC25922			E.coli	n.d.	-	-	-	-	-	-	nt	nt
	ATCC25923			S.aureus	n.d.	-	-	-	-	-	-	nt	nt

### Sheet: screening study
Strain-No.	Genus	Species	ECSA + 2mg/L LIN 24h	ECSA + 2mg/L LIN 48h	Broth Dilution MIC LIN	LIN E-Test	Remarks
UW19736	Enterococcus	faecium	-	-	4
UW19737	Enterococcus	faecium	-	-	≤2
UW19738	Enterococcus	faecium	-	-	≤2
UW19739	Enterococcus	faecium	-	-	≤2
UW19740	Enterococcus	faecium	-	-	≤2
UW19741	Enterococcus	faecium	-	-	≤2
UW19742	Enterococcus	faecium	-	-	≤2
UW19743	Enterococcus	faecium	-	-	≤2
UW19744	Enterococcus	faecium	-	-	≤2
UW19745	Enterococcus	faecium	-	-	≤2
UW19746	Enterococcus	faecium	-	-	≤2
UW19747	Enterococcus	faecium	-	-	≤2
UW19748	Enterococcus	faecium	-	-	≤2
UW19749	Enterococcus	faecium	+	++	8
UW19750	Enterococcus	faecium	+	++	8
UW19751	Enterococcus	faecium	-	-	≤2
UW19752	Enterococcus	faecium	-	-	4
UW19753	Enterococcus	faecium	-	-	≤2
UW19754	Enterococcus	faecium	-	-	≤2
UW19755	Enterococcus	faecium	-	-	≤2
UW19756	Enterococcus	faecium	-	-	≤2
UW19757	Enterococcus	faecium	-	-	≤2
UW19758	Enterococcus	faecium	-	-	≤2
UW19759	Enterococcus	faecium	-	-	≤2
UW19760	Enterococcus	faecium	+	++	16
UW19761	Enterococcus	faecium	-	-	≤2
UW19762	Enterococcus	faecalis	n.d.	++	8
UW19763	Enterococcus	faecalis	n.d.	-	≤2
UW19764	Enterococcus	faecalis	n.d.	++	32
UW19765	Enterococcus	faecalis	n.d.	-	≤2
UW19766	Enterococcus	faecium	n.d.	-	≤2
UW19767	Enterococcus	faecium	n.d.	-	≤2
UW19768	Enterococcus	faecium	n.d.	-	≤2
UW19769	Enterococcus	faecium	n.d.	-	≤2
UW19770	Enterococcus	faecium	n.d.	-	≤2
UW19771	Enterococcus	faecium	n.d.	-	≤2
UW19772	Enterococcus	faecium	n.d.	-	≤2
UW19773	Enterococcus	faecium	n.d.	-	≤2
UW19774	Enterococcus	faecium	n.d.	-	≤2
UW19775	Enterococcus	faecium	n.d.	-	≤2
UW19776	Enterococcus	faecium	n.d.	-	≤2
UW19777	Enterococcus	faecium	n.d.	-	≤2	0,75
UW19778	Enterococcus	faecium	n.d.	-	≤2
UW19779	Enterococcus	faecium	n.d.	-	≤2
UW19780	Enterococcus	faecium	n.d.	-	≤2
UW19781	Enterococcus	faecium	n.d.	-	≤2
UW19782	Enterococcus	faecium	n.d.	-	4
UW19783	Enterococcus	faecium	n.d.	-	≤2
UW19784	Enterococcus	faecalis	n.d.	-	≤2
UW19785	Enterococcus	faecalis	n.d.	-	≤2
UW19786	Enterococcus	faecalis	n.d.	-	≤2
UW19787	Enterococcus	faecalis	n.d.	-	≤2
UW19788	Enterococcus	faecalis	n.d.	-	≤2
UW19789	Enterococcus	faecium	n.d.	++	32
UW19790	Enterococcus	faecium	-	-	≤2
UW19791	Enterococcus	faecium	-	-	≤2
UW19792	Enterococcus	faecium	-	-	≤2
UW19793	Enterococcus	faecium	-	-	≤2
UW19794	Enterococcus	faecium	-	-	≤2
UW19795	Enterococcus	faecium	-	-	≤2
UW19796	Enterococcus	faecium	-	-	≤2
UW19797	Enterococcus	faecium	-	-	≤2
UW19798	Enterococcus	faecium	-	-	≤2
UW19799	Enterococcus	faecium	-	-	≤2
UW19800	Enterococcus	faecium	-	-	≤2	0,75
UW19801	Enterococcus	faecium	-	-	≤2
UW19802	Enterococcus	faecium	-	-	≤2
UW19803	Enterococcus	faecium	-	++	16
UW19804	Enterococcus	faecium	-	+	16
UW19805	Enterococcus	faecium	-	-	≤2	0,75
UW19806	Enterococcus	faecium	-	++	16
UW19807	Enterococcus	faecalis	-	++	8
UW19808	Enterococcus	faecium	-	-	≤2
UW19809	Enterococcus	faecium	-	-	≤2
UW19810	Enterococcus	faecium	-	-	≤2
UW19811	Enterococcus	faecium	n.d.	++	16
UW19812	Enterococcus	faecium	n.d.	++	16
UW19813	Enterococcus	faecium	n.d.	-	8	4
UW19814	Enterococcus	faecium	n.d.	-	≤2
UW19815	Enterococcus	faecium	n.d.	-	≤2
UW19816	Enterococcus	faecium	n.d.	-	≤2
UW19817	Enterococcus	faecium	n.d.	-	≤2
UW19818	Enterococcus	faecium	n.d.	-	≤2
UW19819	Enterococcus	faecium	-	-	≤2
UW19820	Enterococcus	faecium	-	-	≤2
UW19821	Enterococcus	faecium	-	-	≤2
UW19822	Enterococcus	faecium	-	++	16
UW19823	Enterococcus	faecium	-	-	≤2
UW19824	Enterococcus	faecium	-	++	16
UW19825	Enterococcus	faecium	-	++	8
UW19826	Enterococcus	faecium	-	-	≤2
UW19827	Enterococcus	faecium	-	++	4	3
UW19828	Enterococcus	faecium	n.d.	-	≤2
UW19829	Enterococcus	faecium	n.d.	-	≤2
UW19830	Enterococcus	faecium	n.d.	-	≤2
UW19831	Enterococcus	faecium	n.d.	-	≤2
UW19832	Enterococcus	faecium	n.d.	-	≤2
UW19833	Enterococcus	faecium	n.d.	-	≤2
UW19834	Enterococcus	faecium	n.d.	-	≤2
UW19835	Enterococcus	faecium	n.d.	-	≤2
UW19836	Enterococcus	faecium	n.d.	-	≤2
UW19837	Enterococcus	faecium	n.d.	-	≤2
UW19838	Enterococcus	faecium	n.d.	-	≤2
UW19839	Enterococcus	faecium	n.d.	-	≤2
UW19840	Enterococcus	faecalis	n.d.	-	≤2
UW19841	Enterococcus	faecium	n.d.	-	≤2
UW19842	Enterococcus	faecium	n.d.	-	≤2
UW19843	Enterococcus	faecium	n.d.	-	≤2
UW19844	Enterococcus	faecium	-	-	≤2
UW19845	Enterococcus	faecium	-	-	≤2
UW19846	Enterococcus	faecium	-	-	≤2
UW19847	Enterococcus	faecium	-	-	≤2
UW19848	Enterococcus	faecium	-	-	≤2
UW19849	Enterococcus	faecium	-	-	≤2
UW19850	Enterococcus	faecium	-	-	≤2
UW19851	Enterococcus	faecium	-	++	16
UW19852	Enterococcus	faecium	-	++	≤2	0,5
UW19853	Enterococcus	faecium	-	-	≤2
UW19854	Enterococcus	faecium	n.d.	++	8
UW19855	Enterococcus	faecalis	n.d.	++	8
UW19856	Enterococcus	faecium	n.d.	++	16
UW19857	Enterococcus	faecium	n.d.	++	8
UW19858	Enterococcus	faecium	n.d.	-	≤2
UW19859	Enterococcus	faecium	n.d.	-	≤2
UW19860	Enterococcus	faecium	n.d.	-	≤2
UW19861-1	Enterococcus	gallinarum	n.d.	-	≤2
UW19861-2	Enterococcus	faecalis	n.d.	-	≤2
UW19862	Enterococcus	faecium	n.d.	-	≤2
UW19863	Enterococcus	faecium	n.d.	-	≤2
UW19864	Enterococcus	faecalis	n.d.	-	≤2
UW19865	Enterococcus	faecium	n.d.	++	4	3
UW19866	Enterococcus	faecalis	n.d.	-	≤2
UW19867	Enterococcus	faecalis	n.d.	-	≤2
UW19868	Enterococcus	faecium	n.d.	-	≤2
UW19869	Enterococcus	faecium	n.d.	-	≤2
UW19870	Enterococcus	faecium	n.d.	-	≤2
UW19871	Enterococcus	faecium	n.d.	-	≤2
UW19872	Enterococcus	faecium	n.d.	-	≤2
UW19873	Enterococcus	faecium	n.d.	-	≤2
UW19874	Enterococcus	faecium	n.d.	-	≤2
UW19875	Enterococcus	faecium	n.d.	-	≤2
UW19876	Enterococcus	faecium	-	-	≤2
UW19877	Enterococcus	faecium	-	-	≤2
UW19878	Enterococcus	faecium	-	-	≤2
UW19879	Enterococcus	faecium	-	-	≤2
UW19880	Enterococcus	faecium	-	-	≤2
UW19881	Enterococcus	faecium	-	-	≤2
UW19882	Enterococcus	faecium	-	-	≤2
UW19883	Enterococcus	faecium	-	-	≤2
UW19884	Enterococcus	faecium	-	-	≤2
UW19885	Enterococcus	faecium	-	-	≤2
UW19886	Enterococcus	faecium	-	-	≤2
UW19887	Enterococcus	faecium	-	-	≤2
UW19888	Enterococcus	faecium	-	-	≤2
UW19889	Enterococcus	faecalis	n.d.	-	≤2
UW19890	Enterococcus	faecalis	n.d.	-	≤2
UW19891	Enterococcus	faecium	n.d.	++	≤2	2
UW19892	Enterococcus	faecium	n.d.	++	4	3
UW19893	Enterococcus	faecium	n.d.	++	≤2	2
UW19894	Enterococcus	faecium	n.d.	++	8	16
UW19895	Enterococcus	faecium	n.d.	++	8
UW19896	Enterococcus	faecium	n.d.	++	8
UW19897	Enterococcus	faecalis	n.d.	++	8
UW19898	Enterococcus	faecium	n.d.	-	≤2
UW19899	Enterococcus	faecium	n.d.	-	≤2
UW19900	Enterococcus	faecium	n.d.	-	≤2
UW19901	Enterococcus	faecium	n.d.	-	≤2
UW19902	Enterococcus	faecium	n.d.	-	≤2
UW19903	Enterococcus	faecium	n.d.	-	≤2
UW19904	Enterococcus	faecium	n.d.	-	≤2
UW19905	Enterococcus	faecium	n.d.	-	≤2
UW19906	Enterococcus	faecium	n.d.	-	≤2
UW19907	Enterococcus	faecium	n.d.	-	≤2
UW19908	Enterococcus	faecalis	n.d.	-	≤2
UW19909	Enterococcus	faecalis	n.d.	-	≤2
UW19910	Enterococcus	faecalis	n.d.	-	≤2
UW19911	Enterococcus	faecium	-	++	8
UW19912	Enterococcus	faecium	-	++	8
UW19913	Enterococcus	faecium	-	-	≤2
UW19914	Enterococcus	faecalis	++	++	8
UW19915	Enterococcus	faecium	-	++	4	3
UW19916	Enterococcus	faecium	-	-	≤2
UW19917	Enterococcus	faecalis	-	-	≤2
UW19918	Enterococcus	faecalis	-	-	≤2
UW19919	Enterococcus	faecalis	-	-	≤2
UW19920	Enterococcus	faecalis	-	-	≤2
UW19921	Enterococcus	faecalis	-	-	≤2
UW19922	Enterococcus	faecalis	-	-	≤2
UW19923	Enterococcus	faecium	n.d.	-	≤2
UW19924	Enterococcus	faecium	n.d.	-	≤2
UW19925	Enterococcus	faecium	n.d.	-	≤2
UW19926	Enterococcus	faecium	n.d.	-	≤2
UW19927	Enterococcus	faecium	n.d.	-	≤2	3
UW19928	Enterococcus	faecium	n.d.	-	≤2
UW19929	Enterococcus	faecium	n.d.	-	≤2
UW19930	Enterococcus	faecium	n.d.	-	≤2
UW19931	Enterococcus	faecium	n.d.	-	≤2
UW19932	Enterococcus	faecium	n.d.	-	≤2
UW19933	Enterococcus	faecium	n.d.	-	≤2
UW19934	Enterococcus	faecium	n.d.	-	≤2
UW19935	Enterococcus	faecium	n.d.	-	≤2
UW19936	Enterococcus	faecium	n.d.	-	≤2
UW19937	Enterococcus	faecium	n.d.	-	≤2
UW19938	Enterococcus	faecium	n.d.	++	≤2
UW19939	Enterococcus	faecium	n.d.	-	≤2
UW19940	Enterococcus	faecium	n.d.	-	≤2
UW19941	Enterococcus	faecium	n.d.	-	≤2
UW19942	Enterococcus	faecium	n.d.	-	≤2
UW19943	Enterococcus	faecium	n.d.	-	≤2
UW19944	Enterococcus	faecium	n.d.	-	≤2
UW19945	Enterococcus	faecium	n.d.	-	≤2
UW19946	Enterococcus	faecium	n.d.	-	≤2
UW19947	Enterococcus	avium	n.d.	-	n.d.		generally low growth in MH bouillon
UW19948	Enterococcus	faecalis	n.d.	-	≤2
UW19949	Enterococcus	faecalis	n.d.	-	≤2
UW19950	Enterococcus	faecalis	n.d.	-	≤2
UW19951	Enterococcus	faecium	n.d.	-	≤2
UW19952	Enterococcus	faecium	n.d.	-	≤2
UW19953	Enterococcus	faecium	n.d.	-	≤2
UW19954	Enterococcus	faecium	n.d.	-	≤2
UW19955	Enterococcus	faecium	n.d.	-	≤2
UW19956	Enterococcus	faecium	n.d.	-	≤2
UW19957	Enterococcus	faecium	n.d.	-	≤2
UW19958	Enterococcus	faecalis	n.d.	-	≤2
UW19959	Enterococcus	faecium	n.d.	-	≤2
UW19960	Enterococcus	faecium	n.d.	-	≤2
UW19961	Enterococcus	faecium	n.d.	-	≤2
UW19962	Enterococcus	faecium	n.d.	-	≤2
UW19963	Enterococcus	faecium	n.d.	-	≤2
UW19964	Enterococcus	faecium	n.d.	-	≤2
UW19965	Enterococcus	faecium	n.d.	-	≤2
UW19966	Enterococcus	faecium	n.d.	++	8	6
UW19967	Enterococcus	faecium	n.d.	++	4	6
UW19968	Enterococcus	faecium	n.d.	++	≤2	1
UW19969	Enterococcus	faecium	n.d.	++	≤2	1,5
UW19970	Enterococcus	faecium	n.d.	++	16	16
UW19971	Enterococcus	faecium	n.d.	-	≤2
UW19972			-	-			no enterococci
UW19973	Enterococcus	faecium	-	-	≤2
UW19974	Enterococcus	faecium	-	-	≤2
UW19975	Enterococcus	faecium	++	++	8
UW19976	Enterococcus	faecium	-	-	≤2
UW19977	Enterococcus	faecium	n.d.	++	4	4
UW19978	Enterococcus	faecium	n.d.	-	≤2
UW19979	Enterococcus	faecium	n.d.	-	≤2
UW19980	Enterococcus	faecium	n.d.	-	≤2
UW19981	Enterococcus	faecium	n.d.	-	2
UW19982	Enterococcus	faecium	n.d.	-	4
UW19983	Enterococcus	faecium	n.d.	-	4
UW19984	Enterococcus	faecium	n.d.	-	≤2
UW19985	Enterococcus	faecium	n.d.	+	8
UW19986	Enterococcus	faecium	n.d.	+	8
UW19987	Enterococcus	faecalis	n.d.	++	8
UW19988	Enterococcus	faecium	n.d.	-	≤2
UW19989	Enterococcus	faecium	n.d.	++	16
UW19990	Enterococcus	faecium	n.d.	-	≤2
UW19991	Enterococcus	faecium	n.d.	-	≤2
UW19992	Enterococcus	faecium	n.d.	-	≤2
UW19993	Enterococcus	faecalis	n.d.	-	≤2
UW19994	Enterococcus	faecium	n.d.	-	≤2
UW19995	Enterococcus	faecium	n.d.	-	≤2
UW19996	Enterococcus	faecium	-	-	≤2
UW19997	Enterococcus	faecium	-	-	≤2
UW19998	Enterococcus	faecium	-	++	≤2
UW19999	Enterococcus	faecium	-	++	≤2
UW20000	Enterococcus	faecium	-	++	≤2
UW20001	Enterococcus	faecium	-	++	≤2
UW20002	Enterococcus	faecium	-	-	≤2
UW20003	Enterococcus	faecium	-	++	4
UW20004	Enterococcus	faecium	-	-	≤2
UW20005	Enterococcus	faecium	-	-	≤2
UW20006	Enterococcus	faecium	-	-	≤2
UW20007	Enterococcus	faecium	n.d.	-	≤2
UW20008	Enterococcus	faecium	n.d.	-	≤2
UW20009	Enterococcus	faecium	n.d.	-	2
UW20010	Enterococcus	faecium	n.d.	-	≤2
UW20011	Enterococcus	faecium	n.d.	-	≤2
UW20012	Enterococcus	faecium	n.d.	-	≤2
UW20013	Enterococcus	faecium	n.d.	-	4	3
UW20014	Enterococcus	faecalis	n.d.	-	≤2
UW20015	Enterococcus	faecalis	n.d.	-	≤2
UW20016	Enterococcus	faecium	n.d.	-	≤2
UW20017	Enterococcus	faecium	n.d.	-	≤2
UW20018	Enterococcus	faecium	n.d.	-	≤2
UW20019	Enterococcus	faecium	n.d.	-	≤2
UW20020	Enterococcus	faecium	n.d.	-	≤2
UW20021	Enterococcus	faecium	n.d.	-	≤2
UW20022	Enterococcus	faecium	-	-	≤2
UW20023	Enterococcus	faecium	-	-	≤2
UW20024	Enterococcus	faecium	-	-	≤2
UW20025	Enterococcus	faecium	-	-	2
UW20026	Enterococcus	faecium	-	-	2
UW20027	Enterococcus	faecium	-	++	4	3
UW20028	Enterococcus	faecium	-	-
UW20029	Enterococcus	faecium	-	-	4	3
UW20030	Enterococcus	faecium	-	++	16
UW20031	Enterococcus	faecium	n.d.	-	≤2
UW20032	Enterococcus	faecium	n.d.	-	≤2
UW20033	Enterococcus	faecium	n.d.	++	4	4
UW20034	Enterococcus	faecalis	n.d.	++	4
UW20035	Enterococcus	faecium	n.d.	-	≤2
UW20036	Enterococcus	faecium	n.d.	-	4	1
UW20037	Enterococcus	faecium	n.d.	-	≤2
UW20038	Enterococcus	faecium	n.d.	-	≤2
UW20039	Enterococcus	faecium	n.d.	-	2
UW20040	Enterococcus	faecium	n.d.	n.d.	≤2
UW20041	Enterococcus	faecium	n.d.	n.d.	≤2
UW20042	Enterococcus	faecium	n.d.	n.d.	≤2
UW20043	Enterococcus	faecium	n.d.	n.d.	≤2
UW20044	Enterococcus	faecium	n.d.	n.d.	≤2
UW20045	Enterococcus	faecium	-	++	16
UW20046	Enterococcus	faecium	-	++	4	4
UW20047	Enterococcus	faecium	-	-	≤2
UW20048	Enterococcus	faecium	-	-	≤2
UW20049	Enterococcus	faecium	-	-	≤2
UW20050	Enterococcus	faecium	-	-	≤2
UW20051	Enterococcus	faecium	-	-	≤2
UW20052	Enterococcus	faecium	-	-	≤2
UW20053	Enterococcus	faecium	-	+	4	3
UW20054	Enterococcus	faecium	-	-	≤2
UW20055	Enterococcus	faecium	-	-	≤2
UW20056	Enterococcus	faecium	-	+	≤2
UW20057	Enterococcus	faecium	n.d.	-	≤2
UW20058	Enterococcus	faecium	n.d.	-	≤2
UW20059	Enterococcus	faecium	n.d.	-	≤2
UW20060	Enterococcus	faecium	n.d.	-	≤2
UW20061	Enterococcus	faecium	n.d.	-	≤2
UW20062	Enterococcus	faecium	n.d.	-	≤2
UW20063	Enterococcus	faecium	n.d.	-	≤2
UW20064	Enterococcus	faecium	n.d.	-	≤2
UW20065	Enterococcus	faecium	n.d.	-	≤2
UW20066	Enterococcus	faecium	n.d.	-	≤2
UW20067	Enterococcus	faecium	n.d.	-	≤2
UW20068	Enterococcus	faecium	n.d.	-	≤2
UW20069	Enterococcus	faecium	n.d.	-	≤2
UW20070	Enterococcus	faecium	n.d.	-	≤2	0,75
UW20071	Enterococcus	faecalis	n.d.	++	8
UW20072	Enterococcus	faecium	n.d.	++	8
UW20073	Enterococcus	faecium	n.d.	++	4	8
UW20074	Enterococcus	faecium	n.d.	++	8
UW20075	Enterococcus	faecium	n.d.	-	16
UW20076	Enterococcus	faecium	-	++	8
UW20077	Enterococcus	faecium	-	++	8	6
UW20078	Enterococcus	faecium	-	-	≤2	2
UW20079	Enterococcus	faecium	-	-	≤2
UW20080	Enterococcus	faecium	-	-	≤2
UW20081	Enterococcus	faecium	-	-	≤2
UW20082	Enterococcus	faecium	-	++	8
UW20083	Enterococcus	faecium	-	-	≤2
UW20084	Enterococcus	faecium	-	-	≤2
UW20085	Enterococcus	faecium	-	-	≤2
UW20086	Enterococcus	faecium	-	++	8	8
UW20087-1	Enterococcus	faecium	-	++	8	8	mixed culture
UW20087-2	Enterococcus	faecium	n.d.	n.d.	8	8	mixed culture
UW20088	Enterococcus	faecium	-	++	8	8
UW20089-1	Enterococcus	faecalis	-	-	≤2	0,5	mixed culture
UW20089-2	Enterococcus	faecium	-	++	8	8	mixed culture
UW20090	Enterococcus	faecium	-	++	8
UW20091	Enterococcus	faecium	n.d.	+	4	4
UW20092	Enterococcus	faecium	n.d.	-	≤2
UW20093	Enterococcus	faecium	n.d.	-	≤2	3
UW20094	Enterococcus	faecium	n.d.	-	≤2
UW20095	Enterococcus	faecium	n.d.	-	≤2
UW20096	Enterococcus	faecium	n.d.	-	≤2
UW20097	Enterococcus	faecium	n.d.	-	2
UW20098	Enterococcus	faecium	n.d.	-	≤2
UW20099	Enterococcus	faecium	n.d.	-	≤2
UW20100	Enterococcus	faecium	-	-	≤2
UW20101	Enterococcus	faecium	-	-	≤2
UW20102	Enterococcus	faecium	-	-	4
UW20103	Enterococcus	faecium	-	-	≤2
UW20104	Enterococcus	faecium	n.d.	-	≤2
UW20105-1	Enterococcus	faecium	n.d.	-	≤2		mixed culture
UW20105-2	Enterococcus	faecium	n.d.	n.d.	≤2		mixed culture
UW20106	Enterococcus	faecium	n.d.	-	≤2
UW20107	Enterococcus	faecalis	n.d.	++	4	4
UW20108	Enterococcus	faecium	n.d.	-	4	6
UW20109	Enterococcus	faecium	-	-	≤2
UW20110	Enterococcus	faecium	-	-	≤2
UW20111	Enterococcus	faecium	-	-	≤2
UW20112	Enterococcus	faecium	+	++	>32
UW20113	Enterococcus	faecium	+	++	16
UW20114	Enterococcus	faecium	-	-	≤2
UW20115	Enterococcus	faecium	-	-	≤2
UW20116	Enterococcus	faecium	-	-	≤2
UW20117	Enterococcus	faecium	-	-	≤2
UW20118	Enterococcus	faecium	n.d.	++	≤2
UW20119	Enterococcus	faecium	n.d.	++	16
UW20120	Enterococcus	faecium	n.d.	-	≤2
UW20121	Enterococcus	faecium	n.d.	-	≤2
UW20122	Enterococcus	faecium	n.d.	++	8
UW20123	Enterococcus	faecium	-	-	≤2
UW20124	Enterococcus	faecium	-	-	≤2
UW20125-1	Enterococcus	faecium	-	-	≤2
UW20125-2	Enterococcus	faecium	-	-	≤2
UW20126	Enterococcus	faecium	-	++	16
UW20127	Enterococcus	faecium	-	-	4
UW20128	Enterococcus	faecium	-	+	4
UW20129	Enterococcus	faecium	-	-	≤2
UW20130	Enterococcus	faecium	-	-	≤2
UW20131	Enterococcus	faecium	-	-	≤2
UW20132	Enterococcus	faecium	-	-	≤2
UW20133	Enterococcus	faecium	-	+	16
UW20134	Enterococcus	faecium	-	+	8

### Sheet: confirmation screening result
Strain-No.	Genus	Species	ECSA + 2mg/L LIN 24h	ECSA + 2mg/L LIN 48h	Broth Dilution MIC LIN	LIN E-Test	repeated analysis	ECSA + 2mg/L LIN 24h	ECSA + 2mg/L LIN 48h	repeated Broth Dilution MIC LIN	Remarks	optrA	poxtA	cfr
UW19827	Enterococcus	faecium	-	++	4	3		-	-
UW19852	Enterococcus	faecium	-	++	≤2	0,5		-	-
UW19865	Enterococcus	faecium	n.d.	++	4	3		-	-
UW19891	Enterococcus	faecium	n.d.	++	≤2	2		-	-
UW19892	Enterococcus	faecium	n.d.	++	4	3		-	-
UW19893	Enterococcus	faecium	n.d.	++	≤2	2		-	-
UW19915	Enterococcus	faecium	-	++	4	3		-	-
UW19938	Enterococcus	faecium	n.d.	++	≤2			-	-
UW19967	Enterococcus	faecium	n.d.	++	4	6		-	+	8
UW19968	Enterococcus	faecium	n.d.	++	≤2	1	UW19968-1	-	-	≤2	Mixed culture, vanB+, LIN-susceptible
							UW19968-2			8	vanB- , LIN-resistant
UW19969	Enterococcus	faecium	n.d.	++	≤2	1,5		-	-
UW19977	Enterococcus	faecium	n.d.	++	4	4		-	(+)
UW19998	Enterococcus	faecium	-	++	≤2			-	-
UW19999	Enterococcus	faecium	-	++	≤2			-	-
UW20000	Enterococcus	faecium	-	++	≤2			-	-
UW20001	Enterococcus	faecium	-	++	≤2			-	(+)
UW20003	Enterococcus	faecium	-	++	4			-	(+)
UW20027	Enterococcus	faecium	-	++	4	3	UW20027-1	-	++	8	Mixed culture, MIC of strain 1 and 2 identical	-	-	-
							UW20027-2			8
UW20033	Enterococcus	faecium	n.d.	++	4	4	UW20033-1	+	++	8	mixed culture with other bacterium	-	-	-
							UW20033-2	no enterococci
UW20034	Enterococcus	faecalis	n.d.	++	4			-	++	8		-	-	-
UW20046	Enterococcus	faecium	-	++	4	4		-	++	16		-	-	-
UW20053	Enterococcus	faecium	-	+	4
UW20056	Enterococcus	faecium	-	+	≤2
UW20073	Enterococcus	faecium	n.d.	++	4	8	UW20073-1	-	++	8	Mixed culture, MIC of strain 1 and 2 identical	-	-	-
							UW20073-2			8
UW20091	Enterococcus	faecium	n.d.	++	4	4		-	(+)			-	-	+
UW20107	Enterococcus	faecalis	n.d.	++	4	4	UW20107-1	-	+	8	Mixed culture, MIC of strain 1 and 2 identical	+	-	-
							UW20107-2			8
UW20118	Enterococcus	faecium	n.d.	++	≤2			-	+	8		-	-	-
UW20128	Enterococcus	faecium	-	+	4
UW19813	Enterococcus	faecium	n.d.	-	8	4	UW19813-1	-	-	8	Mixed culture, MIC of strain 1 and 2 identical	-	-	-
							UW19813-2			8
UW20075	Enterococcus	faecium	n.d.	-	16			-	+	8		-	-	-
